# Diversity decoupled from sulfur isotope fractionation in a sulfate reducing microbial community

**DOI:** 10.1101/518837

**Authors:** Jesse Colangelo, Claus Pelikan, Craig W. Herbold, Ianina Altshuler, Alexander Loy, Lyle G. Whyte, Boswell A. Wing

## Abstract

The extent of fractionation of sulfur isotopes by sulfate reducing microbes is dictated by genomic and environmental factors. A greater understanding of species-specific fractionations may better inform interpretation of sulfur isotopes preserved in the rock record. To examine whether gene diversity influences net isotopic fractionation *in situ*, we assessed environmental chemistry, sulfate reduction rates, diversity of putative sulfur metabolizing organisms by 16S *rRNA* and dissimilatory sulfite reductase (*dsrB*) gene amplicon sequencing, and net fractionation of sulfur isotopes along a sediment transect of a hypersaline Arctic spring. *In situ* sulfate reduction rates yielded minimum cell-specific sulfate reduction rates <0.3 x 10^−15^ moles cell^−1^ day^−1^. Neither 16S *rRNA* nor *dsrB* diversity indices correlated with relatively constant (38 to 45‰) net isotope fractionation (ε^34^S_sulfide−sulfate_). Measured ε^34^S values could be reproduced in a mechanistic fractionation model if 1-2% of the microbial community (10-60% of Deltaproteobacteria) were engaged in sulfate respiration, indicating heterogeneous respiratory activity within sulfate-metabolizing populations. This model indicated enzymatic kinetic diversity of Apr was more likely to correlate with sulfur fractionation than DsrB. We propose that, above a threshold alpha diversity value, the influence of the specific composition of the microbial community responsible for generating an isotope signal is overprinted by the control exerted by environmental variables on microbial physiology.

**Subject categories:**

i. Integrated genomics and post-genomics approaches in microbial ecology
ii. Microbial ecology and functional diversity of natural habitats
