## Supplemental Table 1 for "Diversity decoupled from sulfur isotope fractionation in a sulfate reducing microbial community"

### Sheet: Sheet1
Table S1. Instruments and kits utilized in this study
Measurement	Instrument/Kit	Manufacturer
Temperature & pH	H160 handheld meter with ISFET pH probe	Hach
ORP	556 multiprobe	YSI
Dissolved oxygen	Picollo2 fiber-optic oxygen meter	Pyroscience
nitrate	K6923 & V-2000 spectrometer	CHEMetrics
nitrite	K7003 & V-2000 spectrometer	CHEMetrics
ammonia	K1503 & V-2000 spectrometer	CHEMetrics
thiosulfate	K9523 & V-2000 spectrometer	CHEMetrics
ferric iron	K9203 & V-2000 spectrometer	CHEMetrics
phosphate	K9705 & V-2000 spectrometer	CHEMetrics
total organic carbon	Elemental Analyzer NC 2500	CE Instruments
total nitrogen	Elemental Analyzer NC 2500	CE Instruments
dissolved organic carbon	1030C OI Analytical Total Organic Carbon Analyzer	Aurora
pore water sampling	microfiltration (0.12-0.18 µm) membrane tubing	Rhizosphere
35S	Ecoscint XR scintillation cocktail	National Diagnostics
	LS6500 liquid scintillation counter	Beckman Coulter
isotopes	GC column: ~2 m Haysep Q and ~2 m Molsieve 5A
	MAT 253 dual inlet isotope ratio mass spectrometer	ThermoElectron
