## Supplemental Table 2 for "Diversity decoupled from sulfur isotope fractionation in a sulfate reducing microbial community"

### Sheet: Sheet4
Table S2. 16S rRNA and dsrB primer sequences.
Primer Type	Primer Target	Direction	Primer Name	Primer Sequence (5'→3')	Reference
target-head	16S rRNA	Forward	H_ArBa519F	GCTATGCGCGAGCTGCCAGCMGCCGCGGTAATWC	Liu et al. 1997.
target-head	16S rRNA	Reverse	H_ArBa785R	GCTATGCGCGAGCTGCTACNVGGGTATCTAATCC	Claesson et al. 2010.
target-head	dsrB	Forward	DSR1762Fmix	CAYACCCAGGGNTGG	Pelikan et al. 2015.
				CACACDCAGGGNTGG	''
				CAYACBCAAGGNTGG	''
				CATACDCAGGGHTGG	''
				CATACHCAGGGNTAY	''
				CACACSCAGGGKTAY	''
				CACACBCAGGGMTAC	''
				CACACHCAGGGCTAT	''
				CACACCCAGGGWTTC	''
				CAYACACAAGGATGG	''
target-head	dsrB	Reverse	DSR2107Rmix	CAGTTDCCRCARTACAT	Pelikan et al. 2015.
				CAGTTACCRCAGAACAT	''
				CAGTTGSCGCAGAACAT	''
				CAGTTYCCGCAGAACAT	''
				CAGTTKCCACAGAACAT	''
				CAATTWCCACAGAACAT	''
				CAGTTGCCGCAAAACAT	''
				CAGGCACCGCAGAACAT	''
				CAGTTAGCGCACATCAT	''
				CAATTGGCACAGTACAT	''
				CAATTTCCGCAGTACAT	''
				CAATTGCCGCAGAACAT	''
				CAGTTGGCACAATACAT	''
