## Supplemental Table 3 for "Diversity decoupled from sulfur isotope fractionation in a sulfate reducing microbial community"

### Sheet: 160708_GH-sed-chem-profile.csv
Table S3. Gypsum Hill Spring 4 sediments physical and chemical measurements made from each sampling station ± standard error of triplicate measurements. bdl below detection limit (for sulfide: 16 𝛍M; for iron 1.8 𝛍M).
sampling station	distance from outlet (m)	temp. ( °C)	pH	dissolved oxygen (μM)	total organic carbon (wt %)	DOC (μM)	sulfide (μM)	sulfate (mM)	sulfite (µM)	thiosulfate (µM)	total nitrogen (wt %)	nitrate (μM)	nitrite (μM)	ammonia (μM)	ferric iron (µM)	phosphate (µM)
Outlet	0	7.1 ± 0.1	7.63 ± 0.05	0.07 ± 0.01	0.17 ± 0.01	386 ± 23	127.8 ± 2.0	40.3 ± 0.2	500	164	0.01 ± 0.01	15 ± 7	0.29	10.6 ± 0.1	8.4 ± 0	5.0 ± 4.0
Channel 1	1	7.4 ± 0.2	7.88 ± 0.05	0.00 ± 0.01	na	326 ± 16	34.3 ± 2.1	na	na	na	na	na	na	na	na	na
Channel 2	4	8.2 ± 0.2	8.70 ± 0.03	0.30 ± 0.01	na	400 ± 11	bdl	na	na	na	na	na	na	na	na	na
Channel 3	8	8.5 ± 0.2	8.74 ± 0.02	0.06 ± 0.01	0.44 ± 0.03	387 ± 12	21.6 ± 0.7	38.7 ± 0.3	500 ± 50	72 ± 0	0.03 ± 0.01	26 ± 1	0.43	0.3 ± 0	bdl	2.2 ± 0.8
Channel 4	12	9.6 ± 0.1	8.65 ± 0.10	0.24 ± 0.02	na	415 ± 17	56.4 ± 2.1	na	na	na	na	na	na	na	na	na
Channel 5	18	8.7 ± 0.1	9.16 ± 0.03	0.20 ± 0.03	na	463 ± 9	bdl	na	na	na	na	na	na	na	na	na
