## Supplemental Table 4 for "Diversity decoupled from sulfur isotope fractionation in a sulfate reducing microbial community"

### Sheet: Sheet1
Table S4. Gypsum Hill Spring 4 δ3xS and Δ33S values.
spring	station	sample	extraction fraction	extraction reagent	δ33S	δ34S	Δ33S
GH	na	gypsum	BaSO4.rep1	THODE	9.56561	18.5824	0.0384064
GH	na	gypsum	BaSO4.rep2	THODE	9.99456	19.4408	0.0293104
GH	Outlet	spr-water	water (ZnAce precip)	AVS	-15.3815	-29.9074	0.13421
GH	Outlet	spr-water	water (CdAce precip)	AVS	-14.964	-29.3738	0.272911
GH	Outlet	spr-water	water (BaCl precip)	THODE	9.06378	17.6063	0.0349156
GH	Outlet	sed	SO4-sol (aq.)	THODE	9.70165	18.8612	0.0321538
GH	Outlet	sed	S0 (precip)	CRS	-13.2697	-25.8233	0.113673
GH	Outlet	sed	dry sed	AVS	-12.4575	-24.2578	0.10967
GH	Outlet	sed	dry sed (AVS extracted)	CRS	-13.481	-26.2841	0.142772
GH	Outlet	sed	CRS-sn	THODE	na	na	na
GH	Outlet	sed	SO4-insol (solid)	THODE	na	na	na
GH	Channel1	sed	SO4-sol (aq.)	THODE	8.59586	16.7357	0.0116525
GH	Channel1	sed	S0 (precip)	CRS	-13.92	-27.0954	0.127108
GH	Channel1	sed	dry sed	AVS	na	na	na
GH	Channel1	sed	dry sed (AVS extracted)	CRS	-11.3053	-22.0277	0.100241
GH	Channel1	sed	CRS-sn	THODE	na	na	na
GH	Channel1	sed	SO4-insol (solid)	THODE	na	na	na
GH	Channel2	sed	SO4-sol (aq.)	THODE	8.58612	16.7016	0.0193692
GH	Channel2	sed	S0 (precip)	CRS	-14.6606	-28.5554	0.148678
GH	Channel2	sed	dry sed	AVS	na	na	na
GH	Channel2	sed	dry sed (AVS extracted)	CRS	-12.4135	-24.1532	0.0991874
GH	Channel2	sed	CRS-sn	THODE	na	na	na
GH	Channel2	sed	SO4-insol (solid)	THODE	na	na	na
GH	Channel3	sed	SO4-sol (aq.)	THODE	8.86425	17.2236	0.0308188
GH	Channel3	sed	S0 (precip)	CRS	-13.0866	-25.4491	0.101581
GH	Channel3	sed	dry sed	AVS	na	na	na
GH	Channel3	sed	dry sed (AVS extracted)	CRS	-14.3093	-27.8547	0.134125
GH	Channel3	sed	CRS-sn	THODE	na	na	na
GH	Channel3	sed	SO4-insol (solid)	THODE	na	na	na
GH	Channel4	sed	SO4-sol (aq.)	THODE	9.12222	17.7467	0.0216623
GH	Channel4	sed	S0 (precip)	CRS	-13.5686	-26.4746	0.154482
GH	Channel4	sed	dry sed	AVS	na	na	na
GH	Channel4	sed	dry sed (AVS extracted)	CRS	-11.8293	-23.0201	0.092976
GH	Channel4	sed	CRS-sn	THODE	9.82526	19.1349	0.0160815
GH	Channel4	sed	SO4-insol (solid)	THODE	na	na	na
GH	Channel5	sed	SO4-sol (aq.)	THODE	10.3436	20.1584	0.0122343
GH	Channel5	sed	S0 (precip)	CRS	-14.8961	-28.9749	0.132356
GH	Channel5	sed	dry sed	AVS	-13.4648	-26.2344	0.132948
GH	Channel5	sed	dry sed (AVS extracted)	CRS	-13.4689	-26.2381	0.130859
GH	Channel5	sed	CRS-sn	THODE	7.74469	15.0312	0.0316448
GH	Channel5	sed	SO4-insol (solid)	THODE	-14.5998	-28.4671	0.163355
