## Supplemental Table 5 for "Diversity decoupled from sulfur isotope fractionation in a sulfate reducing microbial community"

### Sheet: Sheet1
Table S5. Gypsum Hill Spring 4 sediments 16S rRNA and dsrB gene amplicon sequencing coverage and alpha diversity metrics.
Sampling station	Gene	Homologous coverage	Observed OTU	Chao1	Shannon	Library size
Outlet	16S rRNA	0.990424	248	307±23	3.51±0.03	11378
Channel 1	16S rRNA	0.979736	400	516±27	3.59±0.03	10330.5
Channel 3	16S rRNA	0.981251	440	548±27	2.22±0.04	24678.5
Channel 4	16S rRNA	0.991375	143	208±24	2.75±0.03	3373
Channel 5	16S rRNA	0.985598	445	501±17	2.29±0.03	136362
Outlet	dsrB	0.990424	36	52±13	2.17±0.03	6897
Channel 1	dsrB	0.979736	44	47±3	1.08±0.03	22711
Channel 3	dsrB	0.981251	33	38±5	1.15±0.03	27206.5
Channel 4	dsrB	0.991375	12	15±4	0.80±0.03	1808
Channel 5	dsrB	0.985598	24	27±5	1.08±0.03	15950.5
